# Genomic alterations and abnormal expression of APE2 in multiple cancers

**DOI:** 10.1101/2020.01.17.910646

**Authors:** Katherine A. Jensen, Xinghua Shi, Shan Yan

## Abstract

Although APE2 plays essential roles in base excision repair and ATR-Chk1 DNA damage response (DDR) pathways, it remains unknown how the APE2 gene is altered in the human genome and whether APE2 is differentially expressed in cancer patients. Here, we report multiple-cancer analyses of APE2 genomic alterations and mRNA expression from cancer patients using available data from The Cancer Genome Atlas (TCGA). We observe that APE2 genomic alterations occur at ~17% frequency in 14 cancer types (n= 21,769). Most frequent somatic mutations of APE2 appear in uterus (2.89%) and skin (2.47%) tumor samples. Furthermore, APE2 expression is upregulated in tumor tissue compared with matched non-malignant tissue across 5 cancer types including kidney, breast, lung, liver, and uterine cancers, but not in prostate cancer. We also examine the mRNA expression of 13 other DNA repair and DDR genes from matched samples for 6 cancer types. We show that APE2 mRNA expression is positively correlated with PCNA, APE1, XRCC1, PARP1, Chk1, and Chk2 across these 6 tumor tissue types; however, groupings of other DNA repair and DDR genes are correlated with APE2 with different patterns in different cancer types. Taken together, this study demonstrates alterations and abnormal expression of APE2 from multiple cancers.
