## Supplemental Tables for "Genomic alterations and abnormal expression of APE2 in multiple cancers"

### Sheet: Table S1
Table S1. Total count and frequency of different genomic alterations in APE2 in different cancer types
Cancer	N_AllStudies	Missing or NA	N_DataAvail	Diploid	Altered (total)	Gain	Amp	Heterozygous	Homozygous	Mute	FreqAltered	GainFreqSubset	AmpFreqSubset	HeterozygousFreqSubset	HomozygousFreqSubset	MuteFreqSubset
Breast	8874	4903	3971	3029	942	350	25	554	2	11	0.23722	0.088139	0.00629564	0.139511	0.000503651	0.00277008
Bladder	2019	994	1025	878	147	65	1	79	0	2	0.143415	0.0634146	0.00097561	0.0770732	0	0.00195122
Brain	5026	2037	2989	2654	335	89	17	222	2	5	0.112078	0.0297758	0.00568752	0.0742723	0.00066912	0.0016728
Cervical	605	119	486	379	107	36	2	65	2	2	0.220165	0.0740741	0.00411523	0.133745	0.00411523	0.00411523
Esophagus_Stomach	3052	1620	1432	1213	219	86	2	115	10	6	0.152933	0.0600559	0.00139665	0.0803073	0.00698324	0.00418994
Head_Neck	1860	834	1026	828	198	57	7	122	11	1	0.192982	0.0555556	0.00682261	0.118908	0.0107212	0.000974659
Kidney	3487	1463	2024	1739	285	140	1	144	0	0	0.14081	0.06917	0.000494071	0.0711462	0	0
Liver	1487	884	603	459	144	41	2	93	4	4	0.238806	0.0679934	0.00331675	0.154229	0.0066335	0.0066335
Lung	5615	2784	2831	2383	448	155	5	260	6	22	0.158248	0.054751	0.00176616	0.0918403	0.00211939	0.00777111
Lymphoid	5432	4579	853	694	159	122	2	31	1	3	0.186401	0.143025	0.00234467	0.0363423	0.00117233	0.003517
Pancreas	1206	874	332	297	35	7	0	27	1	0	0.105422	0.0210843	0	0.0813253	0.00301205	0
Prostate	4638	2476	2162	1799	363	222	71	61	4	5	0.1679	0.102683	0.03284	0.0282146	0.00185014	0.00231267
Skin	1714	1065	649	491	158	58	2	82	0	16	0.243451	0.0893683	0.00308166	0.126348	0	0.0246533
Uterus	1790	404	1386	1163	223	106	5	71	1	40	0.160895	0.0764791	0.0036075	0.0512266	0.000721501	0.02886
sub-total	46805	25036	21769	18006	3763	1534	142	1926	44	117
				0.82714	0.17286	0.407653	0.0377358	0.511826	0.0116928	0.0310922

### Sheet: Table S2
Table S2. Somatic mutations of APE2 in different cancer types.
AA_position	Count	Uterus	Lung	Skin	Breast	Esophagus_Stomach	Prostate	Brain	Liver	Lymphoid	Bladder	Cervix	Head_Neck
13	2	R>W						R>W
19	1	V>L
21	1					N>S
26	1						N>S
32	1					V>M
33	1								G>R
47	1			Q>K
49	1			T>I
52	2	T>S					T>A
60	1	L>P
63	1	V>I
65	1				G>S
74	2	R>C				R>H
80	1				S>Y
83	1	A>S
90	1	A>T
94	1		A>S
97	1	E>G
98	1		G>V
100	1			S>R
102	1		L>M
106	2	Q>H			Q>H
109	1			D>N
114	1			G>E
124	1	L>R
127	1	L>M
130	1											E>D
132	1	R>K
139	1	K>R
141	1	Splice
150	1				L>F
160	1		A>E
165	1			P>L
166	1	E>K
172	1		M>I
173	3	R>C; R>C			R>C
181	1		R>P
184	1				A>S
188	1					A>T
190	2	Splice					Splice
191	1					H>L
199	1				N>T
214	1			Splice
222	3	R>C; R>H						R>C
235	1		Q *
248	2	R>C											R>C
256	1									G>R
258	1			F>L
262	2			S>L					S>L
268	1	R>S
269	1							H>Y
278	1	Y>C
288	2	D>N			D>N
293	1				S>C
298	1						E>D
299	1						V>L
302	2				S>C			S>C
304	1		H>Q
314	1		S>Y
318	1										A>T
320	2		Q>H; Q>L
327	1		R>S
341	1	R>H
347	1	E>K
355	1	S>L
356	1	T>C fs*37
359	1		H>R
366	2	Q>H; Q>H
372	2	A>V		A>T
377	1		T>I
380	2		Q *		Q *
405	1							Q>H
406	1	A>V
418	1		M>I
420	2									A>T; A>T
423	1								T>S
437	1			K>N
444	1	E *
448	1		E *
452	2	R>W	R>L
462	2			G>E; G>W
463	1			P>L
464	2		L>Cfs*14						L Cfs*14
465	4	R>C; R>C		R>H								R>H
467	1			P>L
490	1	R>H
491	1	R>C
497	1		R>S
499	1										R>W
508	1					R>Q
511	1	F>L
516	1		R>M
517	1		P>H
Total Event Count		40	22	16	11	6	5	5	4	3	2	2	1	SUM=117

### Sheet: Table S3
Table S3. Sample sizes for gene expression quantification data from TCGA
Cancer type	Tumor tissue	Matched only
Kidney	891	126
Breast	1105	112
Lung	1028	106
Liver	407	58
Prostate	499	52
Uterus	552	23

### Sheet: Table S4
Table S4. Summary of mRNA expression of 14 DNA repair and DDR proteins in non-malignant and matched tumor tissues from 6 cancer types.
	Breast		Kidney		Liver		Lung		Prostate		Uterus
	non-malignant	tumor	non-malignant	tumor	non-malignant	tumor	non-malignant	tumor	non-malignant	tumor	non-malignant	tumor
APE2	7.99 ± 2.58	13.45 ± 5.10	8.07 ± 1.18	9.82 ± 3.52	4.06 ± 1.19	9.23 ± 4.19	7.38 ± 1.15	13.71 ± 5.17	8.50 ± 1.76	8.64 ± 1.68	8.31 ± 1.37	18.2 ± 9.84
APE1	68.66 ± 20.38	77.44 ± 23.86	50.55 ± 8.58	63 ± 21.75	27.92 ± 5.82	57.83 ± 25.03	44.06 ± 7.76	79.83 ± 28.83	61.10 ± 16.10	80.00 ± 22.64	78.84 ± 19.98	124.38 ± 61.42
PCNA	33.58 ± 10.72	82.87 ± 41.11	32.84 ± 9.91	39.87 ± 20.95	13.90 ± 4.75	42.65 ± 25.33	27.57 ± 6.72	93.81 ± 67.81	29.28 ± 5.47	29.98 ± 8.48	27.65 ± 6.36	85.87 ± 41.40
PARP1	18.65 ± 4.30	43.02 ± 17.45	15.61 ± 2.62	15.70 ± 6.22	7.85 ± 2.33	20.29 ± 11.91	14.07 ± 3.24	36.22 ± 20.42	21.98 ± 5.27	25.27 ± 7.58	16.24 ± 2.65	38.49 ± 22.06
ATM	3.53 ± 1.44	2.84 ± 1.75	2.42 ± 0.74	3.27 ± 1.80	0.79 ± 0.30	1.18 ± 0.77	2.23 ± 1.00	2.21 ± 1.01	2.32 ± 0.96	2.28 ± 0.87	2.69 k 0.80	1.67 ± 0.87
ATR	3.69 ± 1.19	3.90 ± 1.74	2.23 ± 0.57	2.33 ± 0.99	0.63 ± 0.22	1.59 ± 1.09	1.68 ± 0.46	3.09 ± 1.28	2.12 ± 0.64	2.96 ± 1.00	1.87 ± 0.63	2.44 ± 0.84
XRCC1	9.94 ± 3.15	12.48 ± 5.35	8.57 ± 1.82	10.43 ± 3.44	2.87 ± 0.70	8.24 ± 4.65	8.83 ± 1.75	11.59 ± 4.80	9.23 ± 1.54	8.78 ± 1.81	14.68 ± 2.48	18.33 ± 5.87
Chk1	1.02 ± 0.43	2.89 ± 2.06	1.06 ± 0.28	1.65 ± 0.85	0.24 ± 0.09	1.35 ± 1.19	0.54 ± 0.18	3.84 ± 2.56	3.58 ± 6.61	1.23 ± 0.47	0.79 ± 0.31	3.99 ± 2.11
Chk2	1.8 ± 0.69	3.05 ± 1.73	0.73 ± 0.34	1.52 ± 0.96	0.88 ± 0.67	2.07 ± 1.44	1.28 ± 0.38	4.77 ± 3.41	1.05 ± 0.32	1.23 ± 0.38	1.73 ± 0.59	5.44 ± 2.38
Mre11	5.31 ± 1.77	4.56 ± 1.82	2.64 ± 0.70	2.81 ± 1.05	0.73 ± 0.20	1.85 ± 1.25	2.61 ± 0.66	3.97 ± 1.54	3.63 ± 0.73	3.71 ± 0.82	4.11 ± 0.75	3.61 ± 1.54
BRCA1	1.20 ± 0.45	2.80 ± 1.90	0.47 ± 0.25	0.92 ± 0.71	0.36 ± 0.25	1.01 ± 0.79	0.70 ± 0.23	2.71 ± 1.80	0.63 ± 0.26	0.79 ± 0.43	0.73 ± 0.23	2.12 ± 1.61
Rad50	9.52 ± 2.56	10.80 ± 4.13	7.52 ± 1.60	9.56 ± 4.13	2.42 ± 0.71	5.27 ± 3.43	5.23 ± 1.17	6.19 ± 2.16	6.84 ± 1.63	7.49 ± 2.46	6.50 ± 1.47	5.37 ± 2.76
TopBP1	6.74 ± 2.02	10.19 ± 4.94	3.08 ± 0.79	4.74 ± 2.05	1.30 ± 0.40	4.10 ± 2.49	3.84 ± 0.85	11.30 ± 8.97	3.98 ± 1.13	4.75 ± 1.50	3.77 ± 0.80	7.08 ± 3.67
BRCA2	0.38 ± 0.24	1.22 ± 0.95	0.12 ± 0.13	0.36 ± 0.27	0.07 ± 0.05	0.30 ± 0.25	0.34 ± 0.19	0.86 ± 0.5	0.15 ± 0.09	0.18 ± 0.19	0.17 ± 0.08	0.86 ± 0.55

### Sheet: Table S5
Table S5. Summary of correlation of APE2 expression with other 13 DNA repair and DDR proteins in cancers from 6 different cancer types.
	PCNA	APE1	Chk1	Chk2	XRCC1	PARP1	BRCA1	TopBP1	BRCA2	Mre11	ATR	Rad50	ATM
Breast	0.35 *	0.27 *	0.24 *	0.24 *	0.22 *	0.18 *	0.02	0.02	(-)0.03	(-)0.11 *	(-)0.18 *	(-)0.20 *	(-)0.38 *
Liver	0.47 *	0.38 *	0.44 *	0.19 *	0.48 *	0.47 *	0.45 *	0.45 *	0.38 *	0.41 *	0.39 *	0.31 *	0.25 *
Prostate	0.5 *	0.27 *	0.30 *	0.22 *	0.26 *	0.19 *	0.29 *	0.10 *	0.15 *	0.02	0.04	(-)0.03	(-)0.11*
Uterus	0.38 *	0.30 *	0.21 *	0.16 *	0.18 *	0.40 *	0.18 *	0.09 *	0.12 *	(-)0.03	(-)0.06	0.4	(-)0.15 *
Lung	0.42 *	0.18 *	0.46 *	0.45 *	0.20 *	0.31 *	0.42*	0.48 *	0.34 *	0.23 *	0.34*	(-)0.16 *	(-)0.13*
Kidney	0.32 *	0.09 *	0.15 *	0.22 *	0.30 *	0.20 *	0.10*	(-)0.06	(-)0.18 *	(-)0.28 *	0.04	(-)0.23 *	(-)0.39*
